# T-toxin virulence genes: unconnected dots in a sea of repeats

**DOI:** 10.1101/2023.02.06.527415

**Authors:** Sajeet Haridas, Jennifer B. González, Robert Riley, Maxim Koriabine, Mi Yan, Vivian Ng, Adriana Rightmyer, Igor V. Grigoriev, Scott E. Baker, B. Gillian Turgeon

## Abstract

In 1970, the Southern Corn Leaf Blight epidemic ravaged US fields to great economic loss. The outbreak was caused by never-before-seen, super-virulent, Race T of the fungus *Cochliobolus heterostrophus*. The functional difference between Race T and O, the previously known, far less aggressive strain, is production of T-toxin, a host-selective polyketide. Super-virulence is associated with ∼1 Mb of Race T-specific DNA; only a fraction encodes T-toxin biosynthetic genes (*Tox1*). *Tox1* is genetically and physically complex, with unlinked loci (*Tox1A, Tox1B*) genetically inseparable from breakpoints of a Race O reciprocal translocation that generated hybrid Race T chromosomes. Previously, we identified ten genes for T-toxin biosynthesis. Unfortunately, high depth, short-read sequencing placed these genes on four small, unconnected scaffolds surrounded by repeated A+T rich sequence, concealing context. To sort out *Tox1* topology and pinpoint the hypothetical Race O translocation breakpoints corresponding to Race T-specific insertions, we undertook PacBio long-read sequencing which revealed *Tox1* gene arrangement and the breakpoints. Six *Tox1A* genes are arranged as three small islands in a Race T-specific sea (∼634 kb) of repeats. Four *Tox1B* genes are linked, on a large loop of Race T-specific DNA (∼210 kb). The race O breakpoints are short sequences of race O-specific DNA; corresponding positions in race T are large insertions of race T-specific, A+T rich DNA, often with similarity to transposable (predominantly Gypsy) elements. Nearby, are ‘Voyager Starship’ elements and DUF proteins. These elements may have facilitated *Tox1* integration into progenitor Race O and promoted large scale recombination resulting in race T.

**Importance:** In 1970 a corn disease epidemic ravaged fields in the US to great economic loss. The outbreak was caused by a never-before seen, super-virulent strain of the fungal pathogen *Cochliobolus heterostrophus*. This was a plant disease epidemic, however, the current COVID-19 pandemic of humans is a stark reminder that novel, highly virulent, pathogens evolve with devastating consequences, no matter what the host-animal, plant, or other organism. Long read DNA sequencing technology allowed in depth structural comparisons between the sole, previously known, much less aggressive, version of the pathogen and the super-virulent version and revealed, in meticulous detail, the structure of the unique virulence-causing DNA. These data are foundational for future analysis of mechanisms of DNA acquisition from a foreign source.
