## Supplementary material for "T-toxin virulence genes: unconnected dots in a sea of repeats": Suppl. tables

### Sheet: S1
Strain	portalID	race	genotype	source
C4	CocheC4_6	T	Tox1+; MAT1-2	Lab inbred, ATCC 48331
PR1x412	ChetPR1x412_2	T	Tox1+; MAT1-1	a progeny of a cross between PR1C from Poza Rica, Mexico and strain 412, unknown geographical origin
Hm338	ChetHm338_1	T	Tox1+; MAT1-2	New York
HAW225	ChetHAW225_4	T	Tox1+; MAT1-1	Hawaii
C5	CocheC5_4m	O	Tox1-; MAT1-1	Lab inbred, ATCC 48332
PR9b	ChetPR9b_4	O	Tox1-; MAT1-1	Poza Rica, Mexico
https://mycocosm.jgi.doe.gov/Bipolaris_maydis

### Sheet: S2
	ChetPR9b_4	CocheC5_4m	CocheC4_6	ChetPR1x412_2	ChetHAW225_4	ChetHm338_1
# genes	11145	11808	11324	11792	11727	12842
Protein length (median)	408	396	407	404	410	397
Exon Length (median)	333	333	338	336	329	339
Gene length (median)	1545	1490	1534	1531	1550	1506
Transcript length (median)	1407	1349	1395	1386	1408	1368
Intron length (median)	57	57	57	56	57	56
% genes with UTR	68.08	57.85	68.53	67.88	69.03	68.63
# genes with UTR	7588	6831	7760	8004	8095	8814
# spliced genes	8833	9285	8933	9338	9384	10106
% spliced	79.26	78.63	78.89	79.19	80.02	78.69
Introns per spliced gene (median)	2	2	2	2	2	2
Exons per gene (median)	3	2	2	2	3	2
Gene Density (Mbp)	290.16	323.65	299.69	285.39	265.32	283.76

### Sheet: S3
PortalID	Strain	Type	Name	Scaffold	Start	End	Chromosome
ChetHAW225_4	HAW225	Scaffold	S4	scaffold_4	0	2757055	12;6
ChetHAW225_4	HAW225	RFLP	B160	scaffold_4	123361	123683	12;6
ChetHAW225_4	HAW225	RFLP	B43	scaffold_4	285069	285592	12;6
ChetHAW225_4	HAW225	RFLP	G395	scaffold_4	440192	440364	12;6
ChetHAW225_4	HAW225	Tox1A	OXI1	scaffold_4	1694014	1694983	12;6
ChetHAW225_4	HAW225	Tox1A	TOX9	scaffold_4	1695385	1696244	12;6
ChetHAW225_4	HAW225	Tox1A	PKS1	scaffold_4	1921417	1929329	12;6
ChetHAW225_4	HAW225	Tox1A	TOX10	scaffold_4	1935854	1937194	12;6
ChetHAW225_4	HAW225	Tox1A	PKS2	scaffold_4	2089713	2096349	12;6
ChetHAW225_4	HAW225	Tox1A	LAM1	scaffold_4	2098691	2100171	12;6
ChetHAW225_4	HAW225	RFLP	B149	scaffold_4	2591819	2592328	12;6
ChetHAW225_4	HAW225	Scaffold	S8	scaffold_8	0	2021719	6;12
ChetHAW225_4	HAW225	RFLP	C60	scaffold_8	264796	265128	6;12
ChetHAW225_4	HAW225	RFLP	G349	scaffold_8	1243184	1243702	6;12
ChetHAW225_4	HAW225	Tox1B	RED3	scaffold_8	1668657	1669247	6;12
ChetHAW225_4	HAW225	Tox1B	RED2	scaffold_8	1673443	1674284	6;12
ChetHAW225_4	HAW225	Tox1B	RED1	scaffold_8	1676201	1677503	6;12
ChetHAW225_4	HAW225	Tox1B	DEC1	scaffold_8	1678791	1679851	6;12
ChetHAW225_4	HAW225	RFLP	B88	scaffold_8	1850381	1850882	6;12
ChetHm338_1	Hm338	Scaffold	S13	scaffold_13	0	1590271	6;12
ChetHm338_1	Hm338	RFLP	C60	scaffold_13	190293	190625	6;12
ChetHm338_1	Hm338	RFLP	G349	scaffold_13	1187723	1188241	6;12
ChetHm338_1	Hm338	Scaffold	S19	scaffold_19	0	488106	6;12
ChetHm338_1	Hm338	Tox1B	RED3	scaffold_19	115424	116723	6;12
ChetHm338_1	Hm338	Tox1B	RED2	scaffold_19	120490	121331	6;12
ChetHm338_1	Hm338	Tox1B	RED1	scaffold_19	123248	124550	6;12
ChetHm338_1	Hm338	Tox1B	DEC1	scaffold_19	125838	126898	6;12
ChetHm338_1	Hm338	RFLP	B88	scaffold_19	299049	299550	6;12
ChetHm338_1	Hm338	Scaffold	S3	scaffold_3	0	2807996	12;6
ChetHm338_1	Hm338	RFLP	B160	scaffold_3	109824	110146	12;6
ChetHm338_1	Hm338	RFLP	B43	scaffold_3	275867	276390	12;6
ChetHm338_1	Hm338	RFLP	G395	scaffold_3	431361	431533	12;6
ChetHm338_1	Hm338	Tox1A	OXI1	scaffold_3	1687060	1688029	12;6
ChetHm338_1	Hm338	Tox1A	TOX9	scaffold_3	1688431	1689290	12;6
ChetHm338_1	Hm338	Tox1A	PKS1	scaffold_3	1923227	1931139	12;6
ChetHm338_1	Hm338	Tox1A	TOX10	scaffold_3	1937663	1939006	12;6
ChetHm338_1	Hm338	Tox1A	PKS2	scaffold_3	2083783	2090692	12;6
ChetHm338_1	Hm338	Tox1A	LAM1	scaffold_3	2093034	2094514	12;6
ChetHm338_1	Hm338	RFLP	B149	scaffold_3	2574108	2574617	12;6
ChetPR1x412_2	PR1x412	Scaffold	S4	scaffold_4	0	2791288	12;6
ChetPR1x412_2	PR1x412	RFLP	B160	scaffold_4	93357	93837	12;6
ChetPR1x412_2	PR1x412	RFLP	B43	scaffold_4	262067	262552	12;6
ChetPR1x412_2	PR1x412	RFLP	G395	scaffold_4	415143	415315	12;6
ChetPR1x412_2	PR1x412	Tox1A	OXI1	scaffold_4	1672323	1673292	12;6
ChetPR1x412_2	PR1x412	Tox1A	TOX9	scaffold_4	1673694	1674553	12;6
ChetPR1x412_2	PR1x412	Tox1A	PKS1	scaffold_4	1907240	1915152	12;6
ChetPR1x412_2	PR1x412	Tox1A	TOX10	scaffold_4	1921677	1923020	12;6
ChetPR1x412_2	PR1x412	Tox1A	PKS2	scaffold_4	2075535	2082171	12;6
ChetPR1x412_2	PR1x412	Tox1A	LAM1	scaffold_4	2084513	2085993	12;6
ChetPR1x412_2	PR1x412	RFLP	B149	scaffold_4	2647246	2647752	12;6
ChetPR1x412_2	PR1x412	Scaffold	S9	scaffold_9	0	2003232	6;12
ChetPR1x412_2	PR1x412	RFLP	C60	scaffold_9	248959	249291	6;12
ChetPR1x412_2	PR1x412	RFLP	G349	scaffold_9	1226388	1226905	6;12
ChetPR1x412_2	PR1x412	Tox1B	RED3	scaffold_9	1650374	1650964	6;12
ChetPR1x412_2	PR1x412	Tox1B	RED2	scaffold_9	1655160	1656001	6;12
ChetPR1x412_2	PR1x412	Tox1B	RED1	scaffold_9	1657918	1659220	6;12
ChetPR1x412_2	PR1x412	Tox1B	DEC1	scaffold_9	1660508	1661568	6;12
ChetPR1x412_2	PR1x412	RFLP	B88	scaffold_9	1832103	1832604	6;12
ChetPR9b_4	PR9b	Scaffold	S11	scaffold_11	0	1849470	Chr 12
ChetPR9b_4	PR9b	RFLP	B88	scaffold_11	183989	184490	Chr 12
ChetPR9b_4	PR9b	RFLP	G395	scaffold_11	1451480	1451652	Chr 12
ChetPR9b_4	PR9b	RFLP	B43	scaffold_11	1605844	1606367	Chr 12
ChetPR9b_4	PR9b	RFLP	B160	scaffold_11	1773718	1774040	Chr 12
ChetPR9b_4	PR9b	Scaffold	S4	scaffold_4	0	2601692	Chr 6
ChetPR9b_4	PR9b	RFLP	C60	scaffold_4	239413	239745	Chr 6
ChetPR9b_4	PR9b	RFLP	G349	scaffold_4	1240489	1241007	Chr 6
ChetPR9b_4	PR9b	RFLP	B149	scaffold_4	1942343	1942849	Chr 6
CocheC4_6	C4	Scaffold	S4	scaffold_4	0	2625346	12;6
CocheC4_6	C4	RFLP	B160	scaffold_4	94607	94929	12;6
CocheC4_6	C4	RFLP	B43	scaffold_4	256313	256836	12;6
CocheC4_6	C4	RFLP	G395	scaffold_4	411440	411612	12;6
CocheC4_6	C4	Tox1A	OXI1	scaffold_4	1670814	1671783	12;6
CocheC4_6	C4	Tox1A	TOX9	scaffold_4	1672185	1673044	12;6
CocheC4_6	C4	Tox1A	PKS1	scaffold_4	1898206	1906118	12;6
CocheC4_6	C4	Tox1A	TOX10	scaffold_4	1912643	1913983	12;6
CocheC4_6	C4	Tox1A	PKS2	scaffold_4	2066502	2073138	12;6
CocheC4_6	C4	Tox1A	LAM1	scaffold_4	2075480	2076960	12;6
CocheC4_6	C4	RFLP	B149	scaffold_4	2508800	2509309	12;6
CocheC4_6	C4	Scaffold	S8	scaffold_8	0	1987251	6;12
CocheC4_6	C4	RFLP	C60	scaffold_8	232255	232587	6;12
CocheC4_6	C4	RFLP	G349	scaffold_8	1220970	1221488	6;12
CocheC4_6	C4	Tox1B	RED3	scaffold_8	1645251	1645841	6;12
CocheC4_6	C4	Tox1B	RED2	scaffold_8	1650037	1650878	6;12
CocheC4_6	C4	Tox1B	RED1	scaffold_8	1652795	1654097	6;12
CocheC4_6	C4	Tox1B	DEC1	scaffold_8	1655385	1656445	6;12
CocheC4_6	C4	RFLP	B88	scaffold_8	1822508	1823009	6;12
CocheC5_4m	C5	Scaffold	S12	scaffold_12	0	1811879	Chr 12
CocheC5_4m	C5	RFLP	B88	scaffold_12	164228	164729	Chr 12
CocheC5_4m	C5	RFLP	G395	scaffold_12	1421748	1421920	Chr 12
CocheC5_4m	C5	RFLP	B43	scaffold_12	1574520	1575005	Chr 12
CocheC5_4m	C5	RFLP	B160	scaffold_12	1735782	1736262	Chr 12
CocheC5_4m	C5	Scaffold	S8	scaffold_8	0	1952787	Chr 6
CocheC5_4m	C5	RFLP	C60	scaffold_8	249680	250012	Chr 6
CocheC5_4m	C5	RFLP	G349	scaffold_8	1239621	1240121	Chr 6
CocheC5_4m	C5	RFLP	B149	scaffold_8	1845812	1846321	Chr 6

### Sheet: S4
Scaffold #	start	end	Scaffold #	start	end
C4__scaffold_8	1987235	1722131	C5__scaffold_12	1	265075
C4__scaffold_4	1737566	1731969	C5__scaffold_12	265390	270986
C4__scaffold_4	1559940	1371059	C5__scaffold_12	273351	462256
C4__scaffold_4	1391043	22149	C5__scaffold_12	442255	1811219
C4__scaffold_8	10940	1481172	C5__scaffold_8	28354	1498634
C4__scaffold_8	1481547	1498895	C5__scaffold_8	1498620	1515949
C4__scaffold_8	1499171	1511695	C5__scaffold_8	1515951	1528470
C4__scaffold_4	2193088	2615774	C5__scaffold_8	1530083	1952787
PR1x412__scaffold_4	39943	235929	C5__scaffold_12	1792690	1593661
PR1x412__scaffold_4	243407	899200	C5__scaffold_12	1593665	937881
PR1x412__scaffold_4	902529	1561451	C5__scaffold_12	937881	273351
PR1x412__scaffold_4	1740990	1746587	C5__scaffold_12	270986	265390
PR1x412__scaffold_9	1846341	1997680	C5__scaffold_12	144663	1
PR1x412__scaffold_9	1726021	1846352	C5__scaffold_12	265075	150480
PR1x412__scaffold_9	1	19310	C5__scaffold_8	6595	25903
PR1x412__scaffold_9	27647	290043	C5__scaffold_8	28355	290826
PR1x412__scaffold_9	328449	1515529	C5__scaffold_8	340810	1528470
PR1x412__scaffold_4	2202126	2227313	C5__scaffold_8	1530083	1555277
PR1x412__scaffold_4	2276300	2452383	C5__scaffold_8	1555277	1731453
PR1x412__scaffold_4	2472337	2478279	C5__scaffold_8	1769299	1775241
PR1x412__scaffold_4	2481662	2486068	C5__scaffold_8	1776774	1772402
PR1x412__scaffold_4	2564983	2571813	C5__scaffold_8	1792489	1799319
PR1x412__scaffold_4	2572411	2579926	C5__scaffold_8	1808988	1801473
PR1x412__scaffold_4	2616247	2704524	C5__scaffold_8	1814780	1903090
PR1x412__scaffold_4	2704509	2721476	C5__scaffold_8	1908886	1925848
